# Speciation on a complex landscape; phylogeny and demography of Mexican Goodeid fish

**DOI:** 10.1101/2022.12.22.521626

**Authors:** Leeban H. Yusuf, Yolitzi Saldívar Lemus, Peter Thorpe, Constantino Macías Garcia, Michael G. Ritchie

## Abstract

Understanding the phylogeographic history of a group and identifying the factors contributing to speciation is an important challenge in evolutionary biology. Vicariance has clearly played a major role in diversification across diverse groups of organisms, but how this interacts with intrinsic biological features such as changes in reproductive system or sexual selection is less well understood. The *Goodeinae* are a Mexican endemic group of live-bearing fish. Here, we develop genomic resources for species within the *Goodeinae* and use phylogenomic approaches to characterise their evolutionary history. We sequenced, assembled and annotated the genomes of four new *Goodeinae* genomes, including *A. toweri*, the only matrotrophic live-bearing fish without a trophotaenia in the group. We produced a phylogeny of the *Goodeinae* and estimate timings of species divergence. We determined the extent and timing of introgression between the species to assess if this may have occurred during an early radiation, or in more recent episodes of secondary contact. We also analyse patterns in the changes of effective population size for the species and examine the time course of expansion and decline. We used branch-site models to detect genome-wide positive selection across *Goodeinae*, and we specifically ask if this differs in *A. toweri*, where reversal of placental viviparity has recently occurred. We find that Goodeinae diverged rapidly, with reductions in effective population size after each split. Contrary to expectations, we find evidence of gene flow between geographically isolated species, suggesting vicariant speciation was supplemented by limited post-speciation gene flow, potentially as a result of river piracy. Genes under positive selection in the group are likely to be associated with the switch to live-bearing. Overall, our studies suggest that both volcanism driven vicariance and changes in reproductive mode influenced radiation in the Goodeinae.
