## Supplementary Tables for "Speciation on a complex landscape; phylogeny and demography of Mexican Goodeid fish": SupplementaryTable1.csv

ONTOLOGY	ID	Description	GeneRatio	BgRatio	pvalue	p.adjust	qvalue	geneID	Count
BP	GO:0061371	determination of heart left/right asymmetry	2/11	187/17799	0.00567361818677887	0.0829566292739319	0.0506605369611798	100332039/100148193	2
BP	GO:0003306	Wnt signaling pathway involved in heart development	1/11	10/17799	0.0061645178732449	0.0829566292739319	0.0506605369611798	664761	1
BP	GO:0042551	neuron maturation	1/11	12/17799	0.00739326793134709	0.0829566292739319	0.0506605369611798	561057	1
BP	GO:0035435	phosphate ion transmembrane transport	1/11	13/17799	0.00800712490850786	0.0829566292739319	0.0506605369611798	492798	1
BP	GO:0036302	atrioventricular canal development	1/11	14/17799	0.00862063675074376	0.0829566292739319	0.0506605369611798	664761	1
BP	GO:0046475	glycerophospholipid catabolic process	1/11	15/17799	0.00923380363270843	0.0829566292739319	0.0506605369611798	100332039	1
BP	GO:0060287	epithelial cilium movement involved in determination of left/right asymmetry	1/11	16/17799	0.0098466257289771	0.0829566292739319	0.0506605369611798	100148193	1
BP	GO:0006817	phosphate ion transport	1/11	17/17799	0.0104591032140458	0.0829566292739319	0.0506605369611798	492798	1
BP	GO:0007368	determination of left/right symmetry	2/11	267/17799	0.0112767910540012	0.0829566292739319	0.0506605369611798	100332039/100148193	2
BP	GO:0016226	iron-sulfur cluster assembly	1/11	20/17799	0.0122944697458428	0.0829566292739319	0.0506605369611798	503919	1
BP	GO:0031163	metallo-sulfur cluster assembly	1/11	20/17799	0.0122944697458428	0.0829566292739319	0.0506605369611798	503919	1
BP	GO:0050650	chondroitin sulfate proteoglycan biosynthetic process	1/11	20/17799	0.0122944697458428	0.0829566292739319	0.0506605369611798	560951	1
BP	GO:0003171	atrioventricular valve development	1/11	21/17799	0.0129055705295086	0.0829566292739319	0.0506605369611798	664761	1
BP	GO:0009799	specification of symmetry	2/11	294/17799	0.0135536069190819	0.0829566292739319	0.0506605369611798	100332039/100148193	2
BP	GO:0009855	determination of bilateral symmetry	2/11	294/17799	0.0135536069190819	0.0829566292739319	0.0506605369611798	100332039/100148193	2
BP	GO:0006024	glycosaminoglycan biosynthetic process	1/11	23/17799	0.0141267410511844	0.0829566292739319	0.0506605369611798	560951	1
BP	GO:0003094	glomerular filtration	1/11	24/17799	0.0147368111371677	0.0829566292739319	0.0506605369611798	445506	1
BP	GO:0015012	heparan sulfate proteoglycan biosynthetic process	1/11	24/17799	0.0147368111371677	0.0829566292739319	0.0506605369611798	560951	1
BP	GO:0050654	chondroitin sulfate proteoglycan metabolic process	1/11	24/17799	0.0147368111371677	0.0829566292739319	0.0506605369611798	560951	1
BP	GO:0046503	glycerolipid catabolic process	1/11	25/17799	0.0153465380050992	0.0829566292739319	0.0506605369611798	100332039	1
BP	GO:0048333	mesodermal cell differentiation	1/11	26/17799	0.0159559218287711	0.0829566292739319	0.0506605369611798	100332039	1
BP	GO:0009395	phospholipid catabolic process	1/11	27/17799	0.016564962781896	0.0829566292739319	0.0506605369611798	100332039	1
BP	GO:0061311	cell surface receptor signaling pathway involved in heart development	1/11	27/17799	0.016564962781896	0.0829566292739319	0.0506605369611798	664761	1
BP	GO:0003170	heart valve development	1/11	28/17799	0.0171736610381079	0.0829566292739319	0.0506605369611798	664761	1
BP	GO:0030201	heparan sulfate proteoglycan metabolic process	1/11	28/17799	0.0171736610381079	0.0829566292739319	0.0506605369611798	560951	1
BP	GO:1901264	carbohydrate derivative transport	1/11	28/17799	0.0171736610381079	0.0829566292739319	0.0506605369611798	492798	1
BP	GO:0003073	regulation of systemic arterial blood pressure	1/11	29/17799	0.0177820167709637	0.0829566292739319	0.0506605369611798	445506	1
BP	GO:0097205	renal filtration	1/11	29/17799	0.0177820167709637	0.0829566292739319	0.0506605369611798	445506	1
BP	GO:0003351	epithelial cilium movement involved in extracellular fluid movement	1/11	31/17799	0.0189977013604424	0.0829566292739319	0.0506605369611798	100148193	1
BP	GO:0006858	extracellular transport	1/11	31/17799	0.0189977013604424	0.0829566292739319	0.0506605369611798	100148193	1
BP	GO:0001501	skeletal system development	2/11	364/17799	0.0203049256274319	0.0858046857159219	0.052399808070792	100332039/560951	2
BP	GO:0006367	transcription initiation from RNA polymerase II promoter	1/11	35/17799	0.0214249678869409	0.0877084622871644	0.0535624197173523	324486	1
BP	GO:0003014	renal system process	1/11	39/17799	0.0238467734415323	0.0942097012745144	0.0575326419997035	445506	1
BP	GO:0006023	aminoglycan biosynthetic process	1/11	40/17799	0.024451372849874	0.0942097012745144	0.0575326419997035	560951	1
BP	GO:0030203	glycosaminoglycan metabolic process	1/11	42/17799	0.025659550498808	0.096040031866967	0.0586504011401325	560951	1
BP	GO:0032922	circadian regulation of gene expression	1/11	44/17799	0.0268663677406418	0.0977637270562242	0.0597030394236484	664761	1
BP	GO:0001707	mesoderm formation	1/11	47/17799	0.0286740458558447	0.101521621813936	0.0619979369856101	100332039	1
BP	GO:0030166	proteoglycan biosynthetic process	1/11	49/17799	0.0298774681094214	0.102772664980419	0.0627619328124699	560951	1
BP	GO:0048709	oligodendrocyte differentiation	1/11	52/17799	0.0316800601941658	0.102772664980419	0.0627619328124699	100332039	1
BP	GO:0006352	DNA-templated transcription	initiation	1/11	55/17799	0.0334796068461118	0.102772664980419	0.0627619328124699	324486	1
BP	GO:0048332	mesoderm morphogenesis	1/11	55/17799	0.0334796068461118	0.102772664980419	0.0627619328124699	100332039	1
BP	GO:0008217	regulation of blood pressure	1/11	58/17799	0.0352761126967063	0.102772664980419	0.0627619328124699	445506	1
BP	GO:0048469	cell maturation	1/11	58/17799	0.0352761126967063	0.102772664980419	0.0627619328124699	561057	1
BP	GO:0006029	proteoglycan metabolic process	1/11	59/17799	0.0358742730461976	0.102772664980419	0.0627619328124699	560951	1
BP	GO:0060215	primitive hemopoiesis	1/11	59/17799	0.0358742730461976	0.102772664980419	0.0627619328124699	100332039	1
BP	GO:0030097	hemopoiesis	2/11	496/17799	0.0360881113671702	0.102772664980419	0.0627619328124699	100332039/336764	2
BP	GO:0070121	Kupffer's vesicle development	1/11	63/17799	0.0382635443374169	0.104936145626091	0.0640831423670784	100332039	1
BP	GO:0019722	calcium-mediated signaling	1/11	64/17799	0.0388600204883126	0.104936145626091	0.0640831423670784	100332039	1
BP	GO:0098661	inorganic anion transmembrane transport	1/11	65/17799	0.0394561603120867	0.104936145626091	0.0640831423670784	492798	1
BP	GO:0006022	aminoglycan metabolic process	1/11	66/17799	0.040051963979424	0.104936145626091	0.0640831423670784	560951	1
BP	GO:0015748	organophosphate ester transport	1/11	71/17799	0.0430259459381899	0.108392286882748	0.0661937629818306	492798	1
BP	GO:0046434	organophosphate catabolic process	1/11	71/17799	0.0430259459381899	0.108392286882748	0.0661937629818306	100332039	1
BP	GO:0001704	formation of primary germ layer	1/11	74/17799	0.04480631214334	0.110747677184482	0.067632169272966	100332039	1
BP	GO:0071695	anatomical structure maturation	1/11	76/17799	0.0459915495447003	0.111572092413995	0.0681356289551116	561057	1
BP	GO:0050878	regulation of body fluid levels	1/11	82/17799	0.0495392443631197	0.117993472937612	0.0720570827099924	445506	1
BP	GO:0003341	cilium movement	1/11	86/17799	0.0518977066500776	0.119273676687021	0.0728388865264248	100148193	1
BP	GO:0021700	developmental maturation	1/11	86/17799	0.0518977066500776	0.119273676687021	0.0728388865264248	561057	1
BP	GO:0007623	circadian rhythm	1/11	88/17799	0.0530749415783528	0.119876161151107	0.0732068159701418	664761	1
BP	GO:0035162	embryonic hemopoiesis	1/11	93/17799	0.056012217445117	0.124366109920514	0.0759487694171078	100332039	1
BP	GO:0045765	regulation of angiogenesis	1/11	97/17799	0.058356071774338	0.127410756707305	0.0778080956991173	100332039	1
BP	GO:0099111	microtubule-based transport	1/11	100/17799	0.0601104892144837	0.129089739132744	0.0788334284780114	100148193	1
BP	GO:0007498	mesoderm development	1/11	104/17799	0.0624450900206748	0.13087516850171	0.0799237670239448	100332039	1
BP	GO:1901342	regulation of vasculature development	1/11	107/17799	0.064192579663483	0.13087516850171	0.0799237670239448	100332039	1
BP	GO:0048511	rhythmic process	1/11	108/17799	0.0647744178741828	0.13087516850171	0.0799237670239448	664761	1
BP	GO:0015698	inorganic anion transport	1/11	110/17799	0.0659371077947545	0.13087516850171	0.0799237670239448	492798	1
BP	GO:0044242	cellular lipid catabolic process	1/11	110/17799	0.0659371077947545	0.13087516850171	0.0799237670239448	100332039	1
BP	GO:0030218	erythrocyte differentiation	1/11	115/17799	0.0688380858112908	0.133730382117704	0.0816674089268423	336764	1
BP	GO:0034101	erythrocyte homeostasis	1/11	116/17799	0.069417297587816	0.133730382117704	0.0816674089268423	336764	1
BP	GO:0002262	myeloid cell homeostasis	1/11	126/17799	0.0751914274283129	0.142754739030565	0.0871784665835511	336764	1
BP	GO:0010001	glial cell differentiation	1/11	130/17799	0.0774919451612236	0.144037749382863	0.0879619843559469	100332039	1
BP	GO:0008284	positive regulation of cell population proliferation	1/11	131/17799	0.0780662611159029	0.144037749382863	0.0879619843559469	445506	1
BP	GO:0042063	gliogenesis	1/11	144/17799	0.0855028482704955	0.150340190986414	0.0918108036558252	100332039	1
BP	GO:0044057	regulation of system process	1/11	144/17799	0.0855028482704955	0.150340190986414	0.0918108036558252	445506	1
BP	GO:0048872	homeostasis of number of cells	1/11	144/17799	0.0855028482704955	0.150340190986414	0.0918108036558252	336764	1
BP	GO:0098656	anion transmembrane transport	1/11	145/17799	0.0860726284273361	0.150340190986414	0.0918108036558252	492798	1
BP	GO:0051216	cartilage development	1/11	159/17799	0.094015736800161	0.162053441063435	0.0989639334738536	100332039	1
BP	GO:0016042	lipid catabolic process	1/11	162/17799	0.0957096446188944	0.162446151494688	0.0992037566379774	100332039	1
BP	GO:0048701	embryonic cranial skeleton morphogenesis	1/11	164/17799	0.0968373164191211	0.162446151494688	0.0992037566379774	560951	1
BP	GO:0061448	connective tissue development	1/11	166/17799	0.0979637096800027	0.162446151494688	0.0992037566379774	100332039	1
BP	GO:0030111	regulation of Wnt signaling pathway	1/11	172/17799	0.101335231268457	0.165936441202099	0.101335231268457	664761	1
BP	GO:0006790	sulfur compound metabolic process	1/11	177/17799	0.104136076971929	0.168417605966946	0.102850446392028	503919	1
BP	GO:0048704	embryonic skeletal system morphogenesis	1/11	180/17799	0.105812772856983	0.169042356637376	0.103231973519008	560951	1
BP	GO:0006650	glycerophospholipid metabolic process	1/11	189/17799	0.110825758175927	0.174917762904173	0.106820007880411	100332039	1
BP	GO:0006954	inflammatory response	1/11	192/17799	0.112491067052891	0.175432497427723	0.107134349574182	100003537	1
BP	GO:0048706	embryonic skeletal system development	1/11	201/17799	0.117469995936825	0.181028572291788	0.110551799872847	560951	1
BP	GO:0048705	skeletal system morphogenesis	1/11	204/17799	0.119123987452745	0.181028572291788	0.110551799872847	560951	1
BP	GO:0030099	myeloid cell differentiation	1/11	206/17799	0.120225082361722	0.181028572291788	0.110551799872847	336764	1
BP	GO:0007018	microtubule-based movement	1/11	209/17799	0.121874378775941	0.181426632041458	0.11079488979631	100148193	1
BP	GO:1904888	cranial skeletal system development	1/11	215/17799	0.125164542017748	0.18411658369465	0.112437608363145	560951	1
BP	GO:0019932	second-messenger-mediated signaling	1/11	219/17799	0.127351753875571	0.18411658369465	0.112437608363145	100332039	1
BP	GO:0030334	regulation of cell migration	1/11	220/17799	0.127897779513078	0.18411658369465	0.112437608363145	100332039	1
BP	GO:0009101	glycoprotein biosynthetic process	1/11	231/17799	0.133883596055344	0.189352618622704	0.115635186945163	560951	1
BP	GO:0046486	glycerolipid metabolic process	1/11	232/17799	0.134425904823751	0.189352618622704	0.115635186945163	100332039	1
BP	GO:2000145	regulation of cell motility	1/11	236/17799	0.136592054390593	0.190357011969869	0.116248556928164	100332039	1
BP	GO:0015711	organic anion transport	1/11	240/17799	0.138753274730856	0.191333463049917	0.116844862931247	492798	1
BP	GO:0008015	blood circulation	1/11	253/17799	0.145743320277499	0.194187471822178	0.118587769051712	445506	1
BP	GO:0006644	phospholipid metabolic process	1/11	257/17799	0.147883703832105	0.194187471822178	0.118587769051712	100332039	1
BP	GO:0040012	regulation of locomotion	1/11	257/17799	0.147883703832105	0.194187471822178	0.118587769051712	100332039	1
BP	GO:0051270	regulation of cellular component movement	1/11	258/17799	0.148418037389159	0.194187471822178	0.118587769051712	100332039	1
BP	GO:0003013	circulatory system process	1/11	259/17799	0.148952066326433	0.194187471822178	0.118587769051712	445506	1
BP	GO:0007369	gastrulation	1/11	264/17799	0.151617647184251	0.194187471822178	0.118587769051712	100332039	1
BP	GO:0016055	Wnt signaling pathway	1/11	266/17799	0.152681752654079	0.194187471822178	0.118587769051712	664761	1
BP	GO:0198738	cell-cell signaling by wnt	1/11	266/17799	0.152681752654079	0.194187471822178	0.118587769051712	664761	1
BP	GO:0009100	glycoprotein metabolic process	1/11	270/17799	0.154806324383029	0.194996427828623	0.119081787986945	560951	1
BP	GO:0060271	cilium assembly	1/11	278/17799	0.159040945834977	0.197203093196912	0.120429369891244	100332039	1
BP	GO:1905114	cell surface receptor signaling pathway involved in cell-cell signaling	1/11	279/17799	0.159568915105898	0.197203093196912	0.120429369891244	664761	1
BP	GO:0044782	cilium organization	1/11	292/17799	0.166405148847691	0.203729668215397	0.124415064559021	100332039	1
BP	GO:0000122	negative regulation of transcription by RNA polymerase II	1/11	299/17799	0.170065222015255	0.206282815592578	0.125974238529818	664761	1
BP	GO:0042127	regulation of cell population proliferation	1/11	326/17799	0.18404620935744	0.221193150695639	0.13507978668436	445506	1
BP	GO:0120031	plasma membrane bounded cell projection assembly	1/11	335/17799	0.188658737991858	0.224459615439243	0.137074574314042	100332039	1
BP	GO:0001525	angiogenesis	1/11	338/17799	0.190190971860733	0.224459615439243	0.137074574314042	100332039	1
BP	GO:0006820	anion transport	1/11	357/17799	0.199834188603654	0.233420231212773	0.142546706084136	492798	1
BP	GO:0030031	cell projection assembly	1/11	360/17799	0.201347222343843	0.233420231212773	0.142546706084136	100332039	1
BP	GO:0061024	membrane organization	1/11	387/17799	0.214847947089598	0.246886676041556	0.150770489185683	561057	1
BP	GO:0006935	chemotaxis	1/11	402/17799	0.222258376944179	0.2531812815625	0.154614523091603	100332039	1
BP	GO:0022603	regulation of anatomical structure morphogenesis	1/11	406/17799	0.224223723513331	0.253218170519365	0.154637050698849	100332039	1
BP	GO:0048514	blood vessel morphogenesis	1/11	412/17799	0.227163278862288	0.254345209666322	0.155325318880197	100332039	1
BP	GO:0042330	taxis	1/11	419/17799	0.230579959872666	0.255380457122343	0.15595753106708	100332039	1
BP	GO:0006412	translation	1/11	430/17799	0.235921294114833	0.255380457122343	0.15595753106708	336764	1
BP	GO:0008283	cell population proliferation	1/11	431/17799	0.236405194498547	0.255380457122343	0.15595753106708	445506	1
BP	GO:0048562	embryonic organ morphogenesis	1/11	434/17799	0.23785522453077	0.255380457122343	0.15595753106708	560951	1
BP	GO:0043043	peptide biosynthetic process	1/11	435/17799	0.238338011316267	0.255380457122343	0.15595753106708	336764	1
BP	GO:0006952	defense response	1/11	438/17799	0.239784704015635	0.255380457122343	0.15595753106708	100003537	1
BP	GO:1901137	carbohydrate derivative biosynthetic process	1/11	461/17799	0.250793296464138	0.264198777549247	0.161342764915571	560951	1
BP	GO:0001568	blood vessel development	1/11	466/17799	0.253167206812079	0.264198777549247	0.161342764915571	100332039	1
BP	GO:0051726	regulation of cell cycle	1/11	468/17799	0.254114854742024	0.264198777549247	0.161342764915571	336764	1
BP	GO:0007420	brain development	1/11	494/17799	0.266335202306767	0.26866429503735	0.164069798496092	336764	1
BP	GO:0045944	positive regulation of transcription by RNA polymerase II	1/11	496/17799	0.267267647363509	0.26866429503735	0.164069798496092	100003537	1
BP	GO:0045892	negative regulation of transcription	DNA-templated	1/11	499/17799	0.26866429503735	0.26866429503735	0.164069798496092	664761	1
BP	GO:1902679	negative regulation of RNA biosynthetic process	1/11	499/17799	0.26866429503735	0.26866429503735	0.164069798496092	664761	1
BP	GO:1903507	negative regulation of nucleic acid-templated transcription	1/11	499/17799	0.26866429503735	0.26866429503735	0.164069798496092	664761	1
CC	GO:0005669	transcription factor TFIID complex	1/9	17/17936	0.00849994941500021	0.0846648127661593	0.0430238612967779	324486	1
CC	GO:0030286	dynein complex	1/9	35/17936	0.017429839575039	0.0846648127661593	0.0430238612967779	100148193	1
CC	GO:0022627	cytosolic small ribosomal subunit	1/9	39/17936	0.0194045235889094	0.0846648127661593	0.0430238612967779	336764	1
CC	GO:0016591	RNA polymerase II	holoenzyme	1/9	57/17936	0.0282470174655804	0.0846648127661593	0.0430238612967779	324486	1
CC	GO:0045121	membrane raft	1/9	58/17936	0.0287361822311046	0.0846648127661593	0.0430238612967779	445506	1
CC	GO:0098589	membrane region	1/9	58/17936	0.0287361822311046	0.0846648127661593	0.0430238612967779	445506	1
CC	GO:0098857	membrane microdomain	1/9	58/17936	0.0287361822311046	0.0846648127661593	0.0430238612967779	445506	1
CC	GO:0015935	small ribosomal subunit	1/9	64/17936	0.0316665771299042	0.0846648127661593	0.0430238612967779	336764	1
CC	GO:0016324	apical plasma membrane	1/9	76/17936	0.0375038007358978	0.0846648127661593	0.0430238612967779	445506	1
CC	GO:0045177	apical part of cell	1/9	78/17936	0.0384736244316221	0.0846648127661593	0.0430238612967779	445506	1
CC	GO:0055029	nuclear DNA-directed RNA polymerase complex	1/9	83/17936	0.0408943844855393	0.0846648127661593	0.0430238612967779	324486	1
CC	GO:0000428	DNA-directed RNA polymerase complex	1/9	84/17936	0.0413778858880839	0.0846648127661593	0.0430238612967779	324486	1
CC	GO:0022626	cytosolic ribosome	1/9	84/17936	0.0413778858880839	0.0846648127661593	0.0430238612967779	336764	1
CC	GO:0030880	RNA polymerase complex	1/9	85/17936	0.0418611706195994	0.0846648127661593	0.0430238612967779	324486	1
CC	GO:0090575	RNA polymerase II transcription regulator complex	1/9	89/17936	0.0437921445342203	0.0846648127661593	0.0430238612967779	324486	1
CC	GO:0030176	integral component of endoplasmic reticulum membrane	1/9	105/17936	0.0514814949699617	0.0933102096330556	0.0474171664197016	492798	1
CC	GO:0031227	intrinsic component of endoplasmic reticulum membrane	1/9	112/17936	0.0548282665034009	0.0935305722705074	0.0475291474332887	492798	1
CC	GO:0005875	microtubule associated complex	1/9	120/17936	0.0586402917636454	0.0944760256192065	0.048009595595967	100148193	1
CC	GO:0044391	ribosomal subunit	1/9	144/17936	0.0699945050643477	0.10683371825611	0.0542893668089123	336764	1
CC	GO:0005840	ribosome	1/9	186/17936	0.0895717564742685	0.129879046887689	0.0660002416126189	336764	1
CC	GO:0061695	transferase complex	transferring phosphorus-containing groups	1/9	206/17936	0.0987648286768577	0.136389525315661	0.069308651703058	324486	1
CC	GO:0031301	integral component of organelle membrane	1/9	242/17936	0.115104628859717	0.146676598152776	0.0745362023280896	492798	1
CC	GO:0005667	transcription regulator complex	1/9	252/17936	0.119596474080704	0.146676598152776	0.0745362023280896	324486	1
CC	GO:0031300	intrinsic component of organelle membrane	1/9	256/17936	0.121387529505746	0.146676598152776	0.0745362023280896	492798	1
CC	GO:0000139	Golgi membrane	1/9	295/17936	0.138681330090696	0.160870342905207	0.0817489945797787	445506	1
CC	GO:0098590	plasma membrane region	1/9	415/17936	0.190011233059188	0.211935606104479	0.107698674608447	445506	1
CC	GO:0005789	endoplasmic reticulum membrane	1/9	468/17936	0.21180272263989	0.216663677442978	0.110101324290443	492798	1
CC	GO:0042175	nuclear outer membrane-endoplasmic reticulum membrane network	1/9	476/17936	0.215046328375205	0.216663677442978	0.110101324290443	492798	1
CC	GO:1990904	ribonucleoprotein complex	1/9	480/17936	0.216663677442978	0.216663677442978	0.110101324290443	336764	1
MF	GO:0042285	xylosyltransferase activity	1/10	10/17721	0.00563014049327037	0.0455116252900404	0.021291988439785	560951	1
MF	GO:0004622	lysophospholipase activity	1/10	12/17721	0.00675273910018992	0.0455116252900404	0.021291988439785	100332039	1
MF	GO:0004551	nucleotide diphosphatase activity	1/10	13/17721	0.00731361055589075	0.0455116252900404	0.021291988439785	100332039	1
MF	GO:0016251	RNA polymerase II general transcription initiation factor activity	1/10	13/17721	0.00731361055589075	0.0455116252900404	0.021291988439785	324486	1
MF	GO:0033613	activating transcription factor binding	1/10	13/17721	0.00731361055589075	0.0455116252900404	0.021291988439785	100003537	1
MF	GO:0140223	general transcription initiation factor activity	1/10	15/17721	0.00843449841597621	0.0455116252900404	0.021291988439785	324486	1
MF	GO:0045505	dynein intermediate chain binding	1/10	16/17721	0.0089945150778894	0.0455116252900404	0.021291988439785	100148193	1
MF	GO:0015301	anion:anion antiporter activity	1/10	18/17721	0.0101136945088979	0.0455116252900404	0.021291988439785	492798	1
MF	GO:0051959	dynein light intermediate chain binding	1/10	18/17721	0.0101136945088979	0.0455116252900404	0.021291988439785	100148193	1
MF	GO:0140323	solute:anion antiporter activity	1/10	18/17721	0.0101136945088979	0.0455116252900404	0.021291988439785	492798	1
MF	GO:0030247	polysaccharide binding	1/10	20/17721	0.0112317362734744	0.0459480120278498	0.0214961459779414	100332039	1
MF	GO:1990939	ATP-dependent microtubule motor activity	1/10	24/17721	0.0134644109148362	0.0504915409306357	0.0236217735348003	100148193	1
MF	GO:0051539	4 iron	4 sulfur cluster binding	1/10	37/17721	0.0206893030554436	0.0716168182688432	0.0335049442193418	503919	1
MF	GO:0005044	scavenger receptor activity	1/10	42/17721	0.0234554031494533	0.0753923672660998	0.0352712829315087	100332039	1
MF	GO:0038024	cargo receptor activity	1/10	49/17721	0.0273161303188996	0.0770098324020893	0.0360279917670593	100332039	1
MF	GO:0015605	organophosphate ester transmembrane transporter activity	1/10	50/17721	0.0278665399327981	0.0770098324020893	0.0360279917670593	492798	1
MF	GO:0051536	iron-sulfur cluster binding	1/10	65/17721	0.0360891156926479	0.0770098324020893	0.0360279917670593	503919	1
MF	GO:0051540	metal cluster binding	1/10	65/17721	0.0360891156926479	0.0770098324020893	0.0360279917670593	503919	1
MF	GO:0015297	antiporter activity	1/10	66/17721	0.036635055251046	0.0770098324020893	0.0360279917670593	492798	1
MF	GO:0004527	exonuclease activity	1/10	67/17721	0.0371807165055059	0.0770098324020893	0.0360279917670593	100332039	1
MF	GO:0016763	transferase activity	transferring pentosyl groups	1/10	68/17721	0.0377260995821428	0.0770098324020893	0.0360279917670593	560951	1
MF	GO:0003777	microtubule motor activity	1/10	69/17721	0.0382712046070209	0.0770098324020893	0.0360279917670593	100148193	1
MF	GO:1901505	carbohydrate derivative transmembrane transporter activity	1/10	71/17721	0.0393605810055123	0.0770098324020893	0.0360279917670593	492798	1
MF	GO:0004620	phospholipase activity	1/10	78/17721	0.0431646582777677	0.0796482800445062	0.0372623532371959	100332039	1
MF	GO:0140297	DNA-binding transcription factor binding	1/10	80/17721	0.0442490444691701	0.0796482800445062	0.0372623532371959	100003537	1
MF	GO:0008081	phosphoric diester hydrolase activity	1/10	91/17721	0.0501934225832281	0.0858564105153314	0.0401667417615586	100332039	1
MF	GO:0016298	lipase activity	1/10	97/17721	0.0534217665428729	0.0858564105153314	0.0401667417615586	100332039	1
MF	GO:0052689	carboxylic ester hydrolase activity	1/10	97/17721	0.0534217665428729	0.0858564105153314	0.0401667417615586	100332039	1
MF	GO:0015103	inorganic anion transmembrane transporter activity	1/10	128/17721	0.069944758758167	0.108534970486811	0.0507765943797945	492798	1
MF	GO:0003774	motor activity	1/10	137/17721	0.0746928893098108	0.109189031180981	0.0510825876870085	100148193	1
MF	GO:0008194	UDP-glycosyltransferase activity	1/10	138/17721	0.07521911036912	0.109189031180981	0.0510825876870085	560951	1
MF	GO:0003735	structural constituent of ribosome	1/10	157/17721	0.0851662733835793	0.117555983229573	0.0549969512185135	336764	1
MF	GO:0004518	nuclease activity	1/10	159/17721	0.0862077210350199	0.117555983229573	0.0549969512185135	100332039	1
MF	GO:0008134	transcription factor binding	1/10	202/17721	0.108342329567302	0.141259427309413	0.0660862817821814	100003537	1
MF	GO:0008514	organic anion transmembrane transporter activity	1/10	205/17721	0.109868443462876	0.141259427309413	0.0660862817821814	492798	1
MF	GO:0015291	secondary active transmembrane transporter activity	1/10	217/17721	0.115949419066698	0.143275630321743	0.0670295346534472	492798	1
MF	GO:0022853	active ion transmembrane transporter activity	1/10	221/17721	0.11796808662545	0.143275630321743	0.0670295346534472	492798	1
MF	GO:0030246	carbohydrate binding	1/10	227/17721	0.120988310049472	0.143275630321743	0.0670295346534472	100332039	1
MF	GO:0003682	chromatin binding	1/10	271/17721	0.142853760830683	0.164831262496942	0.0771140409342418	324486	1
MF	GO:0022804	active transmembrane transporter activity	1/10	325/17721	0.169018944136169	0.186032885782286	0.0870329290209526	492798	1
MF	GO:0008509	anion transmembrane transporter activity	1/10	326/17721	0.169496629268305	0.186032885782286	0.0870329290209526	492798	1
MF	GO:0016757	transferase activity	transferring glycosyl groups	1/10	336/17721	0.174259906105805	0.18670704225622	0.0873483238625589	560951	1
MF	GO:0016887	ATPase activity	1/10	350/17721	0.180887188444398	0.189300546046463	0.0885616589691054	100148193	1
MF	GO:0042578	phosphoric ester hydrolase activity	1/10	389/17721	0.199097246175313	0.200021195862774	0.0935771676550992	100332039	1
MF	GO:0046983	protein dimerization activity	1/10	391/17721	0.200021195862774	0.200021195862774	0.0935771676550992	664761	1
