## Supplementary Tables for "Speciation on a complex landscape; phylogeny and demography of Mexican Goodeid fish": SupplementaryTable2.csv

ONTOLOGY	ID	Description	GeneRatio	BgRatio	pvalue	p.adjust	qvalue	geneID	Count
BP	GO:0044782	cilium organization	13/160	292/17799	2.43359438043707e-06	0.00297141873851366	0.002822969481307	100141346/497312/100332039/100535326/100148431/492525/414930/321709/336839/566474/557491/192333/554150	13
BP	GO:0060271	cilium assembly	12/160	278/17799	8.23210653191763e-06	0.00439174726714772	0.00417233974602077	100141346/497312/100332039/100535326/100148431/492525/321709/336839/566474/557491/192333/554150	12
BP	GO:0120031	plasma membrane bounded cell projection assembly	13/160	335/17799	1.07905338259158e-05	0.00439174726714772	0.00417233974602077	100141346/497312/100332039/100535326/100148431/492525/321709/336839/566474/558275/557491/192333/554150	13
BP	GO:0030031	cell projection assembly	13/160	360/17799	2.30575907274654e-05	0.00703832956955882	0.00668670131096497	100141346/497312/100332039/100535326/100148431/492525/321709/336839/566474/558275/557491/192333/554150	13
BP	GO:0007369	gastrulation	10/160	264/17799	0.00014073467259798	0.0343674070484268	0.0326504440427315	100332039/116990/474335/560426/140818/336839/30123/570583/557491/359831	10
BP	GO:0001501	skeletal system development	11/160	364/17799	0.000462321093717922	0.0940823425715971	0.0893820781187982	100141346/100332039/116990/497282/393570/553644/30123/550364/337865/560951/327268	11
BP	GO:0048701	embryonic cranial skeleton morphogenesis	7/160	164/17799	0.000711490139221454	0.112781205402593	0.107146763527443	100141346/497282/393570/30123/337865/560951/327268	7
BP	GO:1904888	cranial skeletal system development	8/160	215/17799	0.000738943196740989	0.112781205402593	0.107146763527443	100141346/497282/393570/30123/393120/337865/560951/327268	8
BP	GO:0022603	regulation of anatomical structure morphogenesis	11/160	406/17799	0.00113195080984058	0.149701632452847	0.142222681118184	100332039/100101461/81881/116990/568805/336839/30123/558275/798229/327214/359831	11
BP	GO:0048704	embryonic skeletal system morphogenesis	7/160	180/17799	0.00122605759584641	0.149701632452847	0.142222681118184	100141346/497282/393570/30123/337865/560951/327268	7
MF	GO:0004551	nucleotide diphosphatase activity	3/150	13/17721	0.000159753936847591	0.044092086569935	0.043049481929456	100332039/436595/100037370	3
