## Supplementary Tables for "Speciation on a complex landscape; phylogeny and demography of Mexican Goodeid fish": SupplementaryTable3.csv

ONTOLOGY	ID	Description	GeneRatio	BgRatio	pvalue	p.adjust	qvalue	geneID	Count
BP	GO:0006260	DNA replication	15/361	130/17799	6.18400918621685e-08	0.00011236344691356	0.000104347018163217	567995/565400/406462/325855/567941/442931/554509/566787/556456/100538153/321726/100333282/30733/322059/393149	15
BP	GO:0006259	DNA metabolic process	26/361	468/17799	3.73329319103766e-06	0.00339169686405771	0.00314972051854388	567995/565400/406462/568897/325855/541502/558923/565685/326866/393188/554509/566787/492768/556456/334627/100538153/557999/406350/568323/403064/100270764/497282/569539/563643/322059/393149	26
BP	GO:0007018	microtubule-based movement	16/361	209/17799	5.95318296647912e-06	0.00360564448336418	0.00334840431412843	30627/556023/568590/100148193/555601/492525/561639/561788/553213/568701/100148286/799461/568207/100034551/553436/195818	16
BP	GO:0006261	DNA-dependent DNA replication	9/361	83/17799	4.60960201513836e-05	0.020939117153766	0.0194452421849126	567995/565400/406462/325855/567941/554509/566787/556456/322059	9
BP	GO:0045786	negative regulation of cell cycle	12/361	151/17799	6.04467047724655e-05	0.021966332514314	0.0203991721579499	325855/567941/795517/445392/554509/566787/334202/402803/562319/557148/436685/403064	12
BP	GO:0000280	nuclear division	13/361	181/17799	8.54954528800141e-05	0.0233800012772015	0.021711984501552	30627/565400/568897/404604/562678/795517/445392/406457/100538153/324475/195818/406747/393149	13
BP	GO:0006281	DNA repair	18/361	320/17799	0.000100959572371368	0.0233800012772015	0.021711984501552	567995/565400/325855/541502/558923/565685/326866/393188/492768/556456/334627/100538153/568323/403064/497282/569539/563643/393149	18
BP	GO:0090329	regulation of DNA-dependent DNA replication	4/361	13/17799	0.000102938915915031	0.0233800012772015	0.021711984501552	565400/325855/567941/566787	4
BP	GO:0048285	organelle fission	14/361	213/17799	0.000119390115249209	0.0241035377119791	0.0223839011397054	30627/565400/568897/404604/562678/795517/445392/406457/100538153/324475/494085/195818/406747/393149	14
BP	GO:0006275	regulation of DNA replication	5/361	26/17799	0.000154586423722117	0.0280883531903087	0.0260844249712162	565400/325855/567941/566787/100333282	5
BP	GO:0022414	reproductive process	16/361	289/17799	0.00029059335277983	0.0449603944185	0.0417527516454859	565400/568897/562678/195820/568701/334183/795517/100334979/445392/550540/399692/100538153/557999/406747/100005148/393149	16
BP	GO:0010948	negative regulation of cell cycle process	7/361	65/17799	0.000337587369533156	0.0449603944185	0.0417527516454859	567941/795517/445392/554509/334202/557148/436685	7
BP	GO:0000003	reproduction	16/361	293/17799	0.000338574358430502	0.0449603944185	0.0417527516454859	565400/568897/562678/195820/568701/334183/795517/100334979/445392/550540/399692/100538153/557999/406747/100005148/393149	16
BP	GO:0003341	cilium movement	8/361	86/17799	0.000354943014459332	0.0449603944185	0.0417527516454859	568590/100148193/555601/492525/568701/100148286/799461/100034551	8
BP	GO:0051348	negative regulation of transferase activity	7/361	66/17799	0.0003711645108847	0.0449603944185	0.0417527516454859	555426/553417/171474/445392/562319/559154/100000896	7
MF	GO:0003777	microtubule motor activity	8/331	69/17721	4.22602093227061e-05	0.0190593544045405	0.0185944921019907	30627/556023/100148193/561639/561788/799461/553436/195818	8
