## Supplementary Tables for "Speciation on a complex landscape; phylogeny and demography of Mexican Goodeid fish": SupplementaryTable4.csv

ONTOLOGY	ID	Description	GeneRatio	BgRatio	pvalue	p.adjust	qvalue	geneID	Count
BP	GO:0071711	basement membrane organization	2/26	18/17799	0.000309450646333646	0.074268155120075	0.053420953682861	559150/563428	2
BP	GO:0098656	anion transmembrane transport	3/26	145/17799	0.00120007303137936	0.123739140798531	0.0890053468901714	322126/393385/492798	3
BP	GO:0070509	calcium ion import	2/26	40/17799	0.00154673925998164	0.123739140798531	0.0890053468901714	322126/563904	2
BP	GO:0033334	fin morphogenesis	2/26	58/17799	0.00322542936452357	0.131001885564992	0.0942294264590292	559150/563428	2
BP	GO:0035107	appendage morphogenesis	2/26	61/17799	0.0035612190764718	0.131001885564992	0.0942294264590292	559150/563428	2
BP	GO:0015748	organophosphate ester transport	2/26	71/17799	0.00479275880033786	0.131001885564992	0.0942294264590292	393385/492798	2
BP	GO:0032940	secretion by cell	3/26	271/17799	0.00700488856721739	0.131001885564992	0.0942294264590292	393385/563246/563904	3
BP	GO:0046903	secretion	3/26	289/17799	0.00835517634554163	0.131001885564992	0.0942294264590292	393385/563246/563904	3
BP	GO:0140352	export from cell	3/26	293/17799	0.00867467999140855	0.131001885564992	0.0942294264590292	393385/563246/563904	3
BP	GO:0033333	fin development	2/26	100/17799	0.00930259579658761	0.131001885564992	0.0942294264590292	559150/563428	2
BP	GO:0048736	appendage development	2/26	107/17799	0.0105911776088243	0.131001885564992	0.0942294264590292	559150/563428	2
BP	GO:0042246	tissue regeneration	2/26	126/17799	0.0144602183227751	0.131001885564992	0.0942294264590292	322126/100150223	2
BP	GO:0006670	sphingosine metabolic process	1/26	10/17799	0.0145155600637293	0.131001885564992	0.0942294264590292	445168	1
BP	GO:0042136	neurotransmitter biosynthetic process	1/26	10/17799	0.0145155600637293	0.131001885564992	0.0942294264590292	393385	1
BP	GO:0043951	negative regulation of cAMP-mediated signaling	1/26	10/17799	0.0145155600637293	0.131001885564992	0.0942294264590292	567051	1
BP	GO:1900027	regulation of ruffle assembly	1/26	10/17799	0.0145155600637293	0.131001885564992	0.0942294264590292	798252	1
BP	GO:0006820	anion transport	3/26	357/17799	0.0147811298220974	0.131001885564992	0.0942294264590292	322126/393385/492798	3
BP	GO:0006851	mitochondrial calcium ion transmembrane transport	1/26	11/17799	0.0159559218287713	0.131001885564992	0.0942294264590292	322126	1
BP	GO:0019934	cGMP-mediated signaling	1/26	11/17799	0.0159559218287713	0.131001885564992	0.0942294264590292	567051	1
BP	GO:0051601	exocyst localization	1/26	11/17799	0.0159559218287713	0.131001885564992	0.0942294264590292	563246	1
BP	GO:0051899	membrane depolarization	1/26	11/17799	0.0159559218287713	0.131001885564992	0.0942294264590292	563904	1
BP	GO:0086010	membrane depolarization during action potential	1/26	11/17799	0.0159559218287713	0.131001885564992	0.0942294264590292	563904	1
BP	GO:0001556	oocyte maturation	1/26	12/17799	0.0173942592490803	0.131001885564992	0.0942294264590292	567051	1
BP	GO:0003159	morphogenesis of an endothelium	1/26	12/17799	0.0173942592490803	0.131001885564992	0.0942294264590292	793623	1
BP	GO:0006825	copper ion transport	1/26	12/17799	0.0173942592490803	0.131001885564992	0.0942294264590292	556499	1
BP	GO:0061154	endothelial tube morphogenesis	1/26	12/17799	0.0173942592490803	0.131001885564992	0.0942294264590292	793623	1
BP	GO:0072554	blood vessel lumenization	1/26	12/17799	0.0173942592490803	0.131001885564992	0.0942294264590292	793623	1
BP	GO:0040007	growth	3/26	384/17799	0.0179343010427071	0.131001885564992	0.0942294264590292	322126/393385/100150223	3
BP	GO:0070588	calcium ion transmembrane transport	2/26	143/17799	0.0183629358161104	0.131001885564992	0.0942294264590292	322126/563904	2
BP	GO:0035435	phosphate ion transmembrane transport	1/26	13/17799	0.0188305750561036	0.131001885564992	0.0942294264590292	492798	1
BP	GO:0046519	sphingoid metabolic process	1/26	13/17799	0.0188305750561036	0.131001885564992	0.0942294264590292	445168	1
BP	GO:0019228	neuronal action potential	1/26	14/17799	0.0202648719777576	0.131001885564992	0.0942294264590292	563904	1
BP	GO:0035675	neuromast hair cell development	1/26	14/17799	0.0202648719777576	0.131001885564992	0.0942294264590292	393385	1
BP	GO:0045921	positive regulation of exocytosis	1/26	14/17799	0.0202648719777576	0.131001885564992	0.0942294264590292	563904	1
BP	GO:0060841	venous blood vessel development	1/26	15/17799	0.0216971527384313	0.131001885564992	0.0942294264590292	494099	1
BP	GO:0097178	ruffle assembly	1/26	15/17799	0.0216971527384313	0.131001885564992	0.0942294264590292	798252	1
BP	GO:0010257	NADH dehydrogenase complex assembly	1/26	16/17799	0.0231274200589893	0.131001885564992	0.0942294264590292	556387	1
BP	GO:0010669	epithelial structure maintenance	1/26	16/17799	0.0231274200589893	0.131001885564992	0.0942294264590292	563428	1
BP	GO:0031529	ruffle organization	1/26	16/17799	0.0231274200589893	0.131001885564992	0.0942294264590292	798252	1
BP	GO:0032981	mitochondrial respiratory chain complex I assembly	1/26	16/17799	0.0231274200589893	0.131001885564992	0.0942294264590292	556387	1
BP	GO:0034629	cellular protein-containing complex localization	1/26	16/17799	0.0231274200589893	0.131001885564992	0.0942294264590292	563246	1
BP	GO:0042133	neurotransmitter metabolic process	1/26	16/17799	0.0231274200589893	0.131001885564992	0.0942294264590292	393385	1
BP	GO:0006816	calcium ion transport	2/26	166/17799	0.0242675382376296	0.131001885564992	0.0942294264590292	322126/563904	2
BP	GO:0006817	phosphate ion transport	1/26	17/17799	0.0245556766567772	0.131001885564992	0.0942294264590292	492798	1
BP	GO:0015695	organic cation transport	1/26	18/17799	0.0259819252456267	0.131001885564992	0.0942294264590292	393385	1
BP	GO:0034312	diol biosynthetic process	1/26	18/17799	0.0259819252456267	0.131001885564992	0.0942294264590292	445168	1
BP	GO:0030198	extracellular matrix organization	2/26	173/17799	0.0262003771129984	0.131001885564992	0.0942294264590292	559150/563428	2
BP	GO:0043062	extracellular structure organization	2/26	173/17799	0.0262003771129984	0.131001885564992	0.0942294264590292	559150/563428	2
BP	GO:0043949	regulation of cAMP-mediated signaling	1/26	19/17799	0.0274061685358588	0.134234294869512	0.0965544928008772	567051	1
BP	GO:0006887	exocytosis	2/26	182/17799	0.0287748320648863	0.135663102279002	0.0975822314638433	563246/563904	2
BP	GO:0043902	positive regulation of multi-organism process	1/26	20/17799	0.0288284092342879	0.135663102279002	0.0975822314638433	567051	1
BP	GO:0031099	regeneration	2/26	187/17799	0.0302475761155751	0.13566613582319	0.0975844134868558	322126/100150223	2
BP	GO:0034311	diol metabolic process	1/26	21/17799	0.0302486500442266	0.13566613582319	0.0975844134868558	445168	1
BP	GO:0030307	positive regulation of cell growth	1/26	22/17799	0.0316668936654916	0.13566613582319	0.0975844134868558	393385	1
BP	GO:0048886	neuromast hair cell differentiation	1/26	22/17799	0.0316668936654916	0.13566613582319	0.0975844134868558	393385	1
BP	GO:0098662	inorganic cation transmembrane transport	3/26	483/17799	0.032507716449052	0.13566613582319	0.0975844134868558	322126/563904/556499	3
BP	GO:0032474	otolith morphogenesis	1/26	23/17799	0.0330831427944054	0.13566613582319	0.0975844134868558	393385	1
BP	GO:0070838	divalent metal ion transport	2/26	198/17799	0.0335916347226188	0.13566613582319	0.0975844134868558	322126/563904	2
BP	GO:0072511	divalent inorganic cation transport	2/26	198/17799	0.0335916347226188	0.13566613582319	0.0975844134868558	322126/563904	2
BP	GO:0072348	sulfur compound transport	1/26	24/17799	0.0344974001238018	0.13566613582319	0.0975844134868558	393385	1
BP	GO:1903532	positive regulation of secretion by cell	1/26	24/17799	0.0344974001238018	0.13566613582319	0.0975844134868558	563904	1
BP	GO:0048599	oocyte development	1/26	26/17799	0.0373199501379595	0.13566613582319	0.0975844134868558	567051	1
BP	GO:0120034	positive regulation of plasma membrane bounded cell projection assembly	1/26	26/17799	0.0373199501379595	0.13566613582319	0.0975844134868558	798252	1
BP	GO:0009395	phospholipid catabolic process	1/26	27/17799	0.0387282481909847	0.13566613582319	0.0975844134868558	569736	1
BP	GO:0009994	oocyte differentiation	1/26	27/17799	0.0387282481909847	0.13566613582319	0.0975844134868558	567051	1
BP	GO:0045927	positive regulation of growth	1/26	27/17799	0.0387282481909847	0.13566613582319	0.0975844134868558	393385	1
BP	GO:0051047	positive regulation of secretion	1/26	27/17799	0.0387282481909847	0.13566613582319	0.0975844134868558	563904	1
BP	GO:2000243	positive regulation of reproductive process	1/26	27/17799	0.0387282481909847	0.13566613582319	0.0975844134868558	567051	1
BP	GO:0017158	regulation of calcium ion-dependent exocytosis	1/26	28/17799	0.040134565181027	0.13566613582319	0.0975844134868558	563904	1
BP	GO:0043900	regulation of multi-organism process	1/26	28/17799	0.040134565181027	0.13566613582319	0.0975844134868558	567051	1
BP	GO:1901264	carbohydrate derivative transport	1/26	28/17799	0.040134565181027	0.13566613582319	0.0975844134868558	492798	1
BP	GO:0042632	cholesterol homeostasis	1/26	29/17799	0.0415389037835422	0.136566259014385	0.0982318705191192	494099	1
BP	GO:0055092	sterol homeostasis	1/26	29/17799	0.0415389037835422	0.136566259014385	0.0982318705191192	494099	1
BP	GO:0019226	transmission of nerve impulse	1/26	30/17799	0.0429412666705216	0.139268972985475	0.100175927936921	563904	1
BP	GO:0006749	glutathione metabolic process	1/26	32/17799	0.0457400759685548	0.146368243099375	0.105282420474989	436833	1
BP	GO:0015711	organic anion transport	2/26	240/17799	0.0475957309361265	0.150302308219347	0.108112186613916	393385/492798	2
BP	GO:0001508	action potential	1/26	39/17799	0.0554740646243357	0.170689429613341	0.122776607265736	563904	1
BP	GO:0046513	ceramide biosynthetic process	1/26	39/17799	0.0554740646243357	0.170689429613341	0.122776607265736	445168	1
BP	GO:0017156	calcium-ion regulated exocytosis	1/26	41/17799	0.0582376219382251	0.176924421078152	0.127261425687794	563904	1
BP	GO:0046173	polyol biosynthetic process	1/26	44/17799	0.0623683850676099	0.186560284445657	0.134192485303017	445168	1
BP	GO:0033108	mitochondrial respiratory chain complex assembly	1/26	45/17799	0.0637414305189329	0.186560284445657	0.134192485303017	556387	1
BP	GO:0035637	multicellular organismal signaling	1/26	45/17799	0.0637414305189329	0.186560284445657	0.134192485303017	563904	1
BP	GO:0060401	cytosolic calcium ion transport	1/26	47/17799	0.0664817237419641	0.189947782119898	0.136629106437119	322126	1
BP	GO:2000241	regulation of reproductive process	1/26	47/17799	0.0664817237419641	0.189947782119898	0.136629106437119	567051	1
BP	GO:0046839	phospholipid dephosphorylation	1/26	48/17799	0.0678489767378355	0.191573581377418	0.137798540990774	494099	1
BP	GO:0046916	cellular transition metal ion homeostasis	1/26	49/17799	0.0692143041337464	0.193156197582548	0.138936914050605	556499	1
BP	GO:0055088	lipid homeostasis	1/26	51/17799	0.0719391925368256	0.197659574133392	0.142176184902966	494099	1
BP	GO:0055113	epiboly involved in gastrulation with mouth forming second	1/26	52/17799	0.073298758741133	0.197659574133392	0.142176184902966	100329657	1
BP	GO:1903305	regulation of regulated secretory pathway	1/26	52/17799	0.073298758741133	0.197659574133392	0.142176184902966	563904	1
BP	GO:0048840	otolith development	1/26	53/17799	0.0746564097397657	0.199083759306042	0.143200598799083	393385	1
BP	GO:0048477	oogenesis	1/26	54/17799	0.076012148122881	0.200471599444961	0.1441988697762	567051	1
BP	GO:0035315	hair cell differentiation	1/26	58/17799	0.0814160271859082	0.208098700508176	0.149685030190092	393385	1
BP	GO:0048469	cell maturation	1/26	58/17799	0.0814160271859082	0.208098700508176	0.149685030190092	567051	1
BP	GO:0120032	regulation of plasma membrane bounded cell projection assembly	1/26	59/17799	0.0827622412264454	0.208098700508176	0.149685030190092	798252	1
BP	GO:0006672	ceramide metabolic process	1/26	60/17799	0.0841065581220546	0.208098700508176	0.149685030190092	445168	1
BP	GO:0030148	sphingolipid biosynthetic process	1/26	60/17799	0.0841065581220546	0.208098700508176	0.149685030190092	445168	1
BP	GO:0060491	regulation of cell projection assembly	1/26	60/17799	0.0841065581220546	0.208098700508176	0.149685030190092	798252	1
BP	GO:0001702	gastrulation with mouth forming second	1/26	62/17799	0.0867895107421408	0.209717369623051	0.15084933604465	100329657	1
BP	GO:0003158	endothelium development	1/26	62/17799	0.0867895107421408	0.209717369623051	0.15084933604465	793623	1
BP	GO:0042490	mechanoreceptor differentiation	1/26	63/17799	0.0881281515901254	0.209717369623051	0.15084933604465	393385	1
BP	GO:0007292	female gamete generation	1/26	64/17799	0.0894649055402075	0.209717369623051	0.15084933604465	567051	1
BP	GO:0035023	regulation of Rho protein signal transduction	1/26	64/17799	0.0894649055402075	0.209717369623051	0.15084933604465	798252	1
BP	GO:0098661	inorganic anion transmembrane transport	1/26	65/17799	0.0907997751458436	0.209717369623051	0.15084933604465	492798	1
BP	GO:0007492	endoderm development	1/26	66/17799	0.0921327629571782	0.209717369623051	0.15084933604465	563428	1
BP	GO:0048589	developmental growth	2/26	352/17799	0.0929047670017131	0.209717369623051	0.15084933604465	322126/100150223	2
BP	GO:0001894	tissue homeostasis	1/26	67/17799	0.0934638715210485	0.209717369623051	0.15084933604465	563428	1
BP	GO:0007218	neuropeptide signaling pathway	1/26	69/17799	0.0961204610772315	0.209717369623051	0.15084933604465	100329657	1
BP	GO:0046165	alcohol biosynthetic process	1/26	69/17799	0.0961204610772315	0.209717369623051	0.15084933604465	445168	1
BP	GO:0048884	neuromast development	1/26	69/17799	0.0961204610772315	0.209717369623051	0.15084933604465	393385	1
BP	GO:0055076	transition metal ion homeostasis	1/26	69/17799	0.0961204610772315	0.209717369623051	0.15084933604465	556499	1
BP	GO:0008016	regulation of heart contraction	1/26	70/17799	0.0974459471467179	0.210693939776687	0.15155178124288	322126	1
BP	GO:0046434	organophosphate catabolic process	1/26	71/17799	0.0987695641230951	0.211649065978061	0.152238801843868	569736	1
BP	GO:1990542	mitochondrial transmembrane transport	1/26	72/17799	0.100091314536723	0.212583322909855	0.152910811215861	322126	1
BP	GO:0019751	polyol metabolic process	1/26	74/17799	0.102729225780765	0.216122463704907	0.155456508980722	445168	1
BP	GO:0031101	fin regeneration	1/26	76/17799	0.105359701056142	0.216122463704907	0.155456508980722	322126	1
BP	GO:0071695	anatomical structure maturation	1/26	76/17799	0.105359701056142	0.216122463704907	0.155456508980722	567051	1
BP	GO:0090504	epiboly	1/26	76/17799	0.105359701056142	0.216122463704907	0.155456508980722	100329657	1
BP	GO:0009913	epidermal cell differentiation	1/26	79/17799	0.109291515537045	0.222287828210938	0.159891244853482	393385	1
BP	GO:0000041	transition metal ion transport	1/26	83/17799	0.114508096350208	0.229701112439072	0.165223607193017	556499	1
BP	GO:0007281	germ cell development	1/26	84/17799	0.115807644188032	0.229701112439072	0.165223607193017	567051	1
BP	GO:0048871	multicellular organismal homeostasis	1/26	84/17799	0.115807644188032	0.229701112439072	0.165223607193017	563428	1
BP	GO:0021700	developmental maturation	1/26	86/17799	0.118401240452436	0.232920473021187	0.167539287611731	567051	1
BP	GO:0017157	regulation of exocytosis	1/26	87/17799	0.119695293845325	0.233551792868927	0.167993394870632	563904	1
BP	GO:0031346	positive regulation of cell projection organization	1/26	89/17799	0.122277923544072	0.234773613204617	0.168872248094549	798252	1
BP	GO:1903522	regulation of blood circulation	1/26	89/17799	0.122277923544072	0.234773613204617	0.168872248094549	322126	1
BP	GO:0042472	inner ear morphogenesis	1/26	91/17799	0.124853266944708	0.237604917039642	0.170908799975883	393385	1
BP	GO:0042471	ear morphogenesis	1/26	92/17799	0.126138212452922	0.237604917039642	0.170908799975883	393385	1
BP	GO:0045055	regulated exocytosis	1/26	94/17799	0.128702663396473	0.237604917039642	0.170908799975883	563904	1
BP	GO:0046467	membrane lipid biosynthetic process	1/26	94/17799	0.128702663396473	0.237604917039642	0.170908799975883	445168	1
BP	GO:0051050	positive regulation of transport	1/26	94/17799	0.128702663396473	0.237604917039642	0.170908799975883	563904	1
BP	GO:0048562	embryonic organ morphogenesis	2/26	434/17799	0.131556347689878	0.239659475344925	0.172386640160385	393385/563428	2
BP	GO:0006665	sphingolipid metabolic process	1/26	97/17799	0.132535776467735	0.239659475344925	0.172386640160385	445168	1
BP	GO:0002011	morphogenesis of an epithelial sheet	1/26	98/17799	0.13380987373425	0.239659475344925	0.172386640160385	100329657	1
BP	GO:0006575	cellular modified amino acid metabolic process	1/26	98/17799	0.13380987373425	0.239659475344925	0.172386640160385	436833	1
BP	GO:0008544	epidermis development	1/26	99/17799	0.135082171530019	0.240146082720033	0.172736655991603	393385	1
BP	GO:0001558	regulation of cell growth	1/26	102/17799	0.138888292476608	0.243307957623255	0.175010987062341	393385	1
BP	GO:0048882	lateral line development	1/26	102/17799	0.138888292476608	0.243307957623255	0.175010987062341	393385	1
BP	GO:0007266	Rho protein signal transduction	1/26	104/17799	0.141416753735403	0.244172812205012	0.17563307544571	798252	1
BP	GO:1901617	organic hydroxy compound biosynthetic process	1/26	104/17799	0.141416753735403	0.244172812205012	0.17563307544571	445168	1
BP	GO:0001505	regulation of neurotransmitter levels	1/26	107/17799	0.145196065079716	0.245241259331644	0.176401607589428	393385	1
BP	GO:0022412	cellular process involved in reproduction in multicellular organism	1/26	108/17799	0.146452277057328	0.245241259331644	0.176401607589428	567051	1
BP	GO:0001568	blood vessel development	2/26	466/17799	0.147542171957024	0.245241259331644	0.176401607589428	793623/494099	2
BP	GO:0015698	inorganic anion transport	1/26	110/17799	0.148959377780923	0.245241259331644	0.176401607589428	492798	1
BP	GO:0044242	cellular lipid catabolic process	1/26	110/17799	0.148959377780923	0.245241259331644	0.176401607589428	569736	1
BP	GO:0048703	embryonic viscerocranium morphogenesis	1/26	110/17799	0.148959377780923	0.245241259331644	0.176401607589428	563428	1
BP	GO:0006839	mitochondrial transport	1/26	111/17799	0.150210271340632	0.245241259331644	0.176401607589428	322126	1
BP	GO:0046578	regulation of Ras protein signal transduction	1/26	111/17799	0.150210271340632	0.245241259331644	0.176401607589428	798252	1
BP	GO:0002009	morphogenesis of an epithelium	2/26	482/17799	0.155687675832259	0.25246650134961	0.181598711497088	793623/100329657	2
BP	GO:0048925	lateral line system development	1/26	117/17799	0.157678588609842	0.253978934673571	0.182686602133621	393385	1
BP	GO:0010720	positive regulation of cell development	1/26	120/17799	0.161389040723925	0.258076103949993	0.185633688806136	567051	1
BP	GO:0048878	chemical homeostasis	2/26	495/17799	0.162372882068538	0.258076103949993	0.185633688806136	494099/556499	2
BP	GO:0043484	regulation of RNA splicing	1/26	122/17799	0.163853938914377	0.258716745654279	0.186094501260095	572992	1
BP	GO:0002244	hematopoietic progenitor cell differentiation	1/26	125/17799	0.167538228762987	0.262805064726254	0.189035221996077	494099	1
BP	GO:1902532	negative regulation of intracellular signal transduction	1/26	128/17799	0.171206906353459	0.266815957953443	0.19192025045774	567051	1
BP	GO:0051056	regulation of small GTPase mediated signal transduction	1/26	130/17799	0.173644049316008	0.268868205392528	0.193396428440239	798252	1
BP	GO:0006643	membrane lipid metabolic process	1/26	134/17799	0.178497678599316	0.274611813229716	0.197527795481024	445168	1
BP	GO:0044089	positive regulation of cellular component biogenesis	1/26	135/17799	0.179706796083404	0.274711025859981	0.197599158951916	798252	1
BP	GO:0031503	protein-containing complex localization	1/26	138/17799	0.183323890191888	0.27671530595002	0.199040834104401	563246	1
BP	GO:0060249	anatomical structure homeostasis	1/26	138/17799	0.183323890191888	0.27671530595002	0.199040834104401	563428	1
BP	GO:0040008	regulation of growth	1/26	139/17799	0.184526176520806	0.276789264781209	0.199094032561922	393385	1
CC	GO:0005777	peroxisome	2/24	78/17936	0.00484312259879253	0.133185871466795	0.11470553523456	436833/494099	2
CC	GO:0042579	microbody	2/24	78/17936	0.00484312259879253	0.133185871466795	0.11470553523456	436833/494099	2
CC	GO:0002178	palmitoyltransferase complex	1/24	11/17936	0.0146249685354236	0.197468280139058	0.17006837523938	445168	1
CC	GO:0001518	voltage-gated sodium channel complex	1/24	17/17936	0.0225155991861992	0.197468280139058	0.17006837523938	563904	1
CC	GO:0032587	ruffle membrane	1/24	17/17936	0.0225155991861992	0.197468280139058	0.17006837523938	798252	1
CC	GO:0000145	exocyst	1/24	19/17936	0.0251323265631528	0.197468280139058	0.17006837523938	563246	1
CC	GO:0034706	sodium channel complex	1/24	19/17936	0.0251323265631528	0.197468280139058	0.17006837523938	563904	1
CC	GO:0030687	preribosome	large subunit precursor	1/24	22/17936	0.0290448342955262	0.199547999755921	0.171859521320889	558075	1
CC	GO:0001726	ruffle	1/24	30/17936	0.0394047578566167	0.199547999755921	0.171859521320889	798252	1
CC	GO:0005891	voltage-gated calcium channel complex	1/24	38/17936	0.0496587014419428	0.199547999755921	0.171859521320889	563904	1
CC	GO:0005747	mitochondrial respiratory chain complex I	1/24	41/17936	0.0534768193852263	0.199547999755921	0.171859521320889	556387	1
CC	GO:0030964	NADH dehydrogenase complex	1/24	41/17936	0.0534768193852263	0.199547999755921	0.171859521320889	556387	1
CC	GO:0045271	respiratory chain complex I	1/24	41/17936	0.0534768193852263	0.199547999755921	0.171859521320889	556387	1
CC	GO:0031256	leading edge membrane	1/24	44/17936	0.0572802342457652	0.199547999755921	0.171859521320889	798252	1
CC	GO:0034704	calcium channel complex	1/24	47/17936	0.0610690001905921	0.199547999755921	0.171859521320889	563904	1
CC	GO:0099023	vesicle tethering complex	1/24	50/17936	0.0648431711962237	0.199547999755921	0.171859521320889	563246	1
CC	GO:0031253	cell projection membrane	1/24	68/17936	0.0871847023473351	0.199547999755921	0.171859521320889	798252	1
CC	GO:0005746	mitochondrial respirasome	1/24	72/17936	0.09207955343114	0.199547999755921	0.171859521320889	556387	1
CC	GO:0030684	preribosome	1/24	72/17936	0.09207955343114	0.199547999755921	0.171859521320889	558075	1
CC	GO:0098803	respiratory chain complex	1/24	72/17936	0.09207955343114	0.199547999755921	0.171859521320889	556387	1
CC	GO:0031966	mitochondrial membrane	2/24	383/17936	0.0922645900540409	0.199547999755921	0.171859521320889	322126/556387	2
CC	GO:0016324	apical plasma membrane	1/24	76/17936	0.0969492445668589	0.199547999755921	0.171859521320889	393385	1
CC	GO:0045177	apical part of cell	1/24	78/17936	0.0993746938422625	0.199547999755921	0.171859521320889	393385	1
CC	GO:0005740	mitochondrial envelope	2/24	407/17936	0.102232861859061	0.199547999755921	0.171859521320889	322126/556387	2
CC	GO:0070469	respirasome	1/24	82/17936	0.104206876866325	0.199547999755921	0.171859521320889	556387	1
CC	GO:0005741	mitochondrial outer membrane	1/24	83/17936	0.105411034755606	0.199547999755921	0.171859521320889	322126	1
CC	GO:0098590	plasma membrane region	2/24	415/17936	0.105621970694902	0.199547999755921	0.171859521320889	393385/798252	2
CC	GO:1990204	oxidoreductase complex	1/24	85/17936	0.107814698500138	0.199547999755921	0.171859521320889	556387	1
CC	GO:0019867	outer membrane	1/24	90/17936	0.11379681005499	0.199547999755921	0.171859521320889	322126	1
CC	GO:0031968	organelle outer membrane	1/24	90/17936	0.11379681005499	0.199547999755921	0.171859521320889	322126	1
CC	GO:0005802	trans-Golgi network	1/24	97/17936	0.122107223895993	0.199547999755921	0.171859521320889	556499	1
CC	GO:0031252	cell leading edge	1/24	99/17936	0.12446787677502	0.199547999755921	0.171859521320889	798252	1
CC	GO:0048471	perinuclear region of cytoplasm	1/24	100/17936	0.125645920782275	0.199547999755921	0.171859521320889	556499	1
CC	GO:0005789	endoplasmic reticulum membrane	2/24	468/17936	0.128824511720729	0.199547999755921	0.171859521320889	445168/492798	2
CC	GO:0030176	integral component of endoplasmic reticulum membrane	1/24	105/17936	0.131513391473257	0.199547999755921	0.171859521320889	492798	1
CC	GO:0042175	nuclear outer membrane-endoplasmic reticulum membrane network	2/24	476/17936	0.132429628135504	0.199547999755921	0.171859521320889	445168/492798	2
CC	GO:1990904	ribonucleoprotein complex	2/24	480/17936	0.134241381653983	0.199547999755921	0.171859521320889	558075/572992	2
CC	GO:0031227	intrinsic component of endoplasmic reticulum membrane	1/24	112/17936	0.139664491917263	0.202145975143406	0.17409701208523	492798	1
CC	GO:0098800	inner mitochondrial membrane protein complex	1/24	122/17936	0.151181850937367	0.213205174398852	0.183621681300446	556387	1
MF	GO:0016667	oxidoreductase activity	acting on a sulfur group of donors	2/24	48/17721	0.00190886946349815	0.0983059136351424	0.064266469855661	436833/393542	2
MF	GO:0015605	organophosphate ester transmembrane transporter activity	2/24	50/17721	0.00206959818179247	0.0983059136351424	0.064266469855661	393385/492798	2
MF	GO:0031406	carboxylic acid binding	2/24	105/17721	0.00881567929810492	0.117787260657906	0.0770021981032291	415166/394052	2
MF	GO:0008509	anion transmembrane transporter activity	3/24	326/17721	0.00937658498239836	0.117787260657906	0.0770021981032291	322126/393385/492798	3
MF	GO:0019842	vitamin binding	2/24	111/17721	0.00980856294446893	0.117787260657906	0.0770021981032291	445168/394052	2
MF	GO:0043177	organic acid binding	2/24	118/17721	0.0110270156215485	0.117787260657906	0.0770021981032291	415166/394052	2
MF	GO:0015103	inorganic anion transmembrane transporter activity	2/24	128/17721	0.0128776006020858	0.117787260657906	0.0770021981032291	322126/492798	2
MF	GO:0016801	hydrolase activity	acting on ether bonds	1/24	10/17721	0.0134644109148365	0.117787260657906	0.0770021981032291	494099	1
MF	GO:0016408	C-acyltransferase activity	1/24	13/17721	0.0174697382893693	0.117787260657906	0.0770021981032291	445168	1
MF	GO:0072509	divalent inorganic cation transmembrane transporter activity	2/24	153/17721	0.0180486397137668	0.117787260657906	0.0770021981032291	563904/556499	2
MF	GO:0030676	Rac guanyl-nucleotide exchange factor activity	1/24	15/17721	0.0201312936910948	0.117787260657906	0.0770021981032291	798252	1
MF	GO:0004602	glutathione peroxidase activity	1/24	16/17721	0.0214594789927676	0.117787260657906	0.0770021981032291	436833	1
MF	GO:0004953	icosanoid receptor activity	1/24	16/17721	0.0214594789927676	0.117787260657906	0.0770021981032291	100329657	1
MF	GO:0005248	voltage-gated sodium channel activity	1/24	16/17721	0.0214594789927676	0.117787260657906	0.0770021981032291	563904	1
MF	GO:0008308	voltage-gated anion channel activity	1/24	17/17721	0.0227859388913367	0.117787260657906	0.0770021981032291	322126	1
MF	GO:0042577	lipid phosphatase activity	1/24	17/17721	0.0227859388913367	0.117787260657906	0.0770021981032291	494099	1
MF	GO:0015301	anion:anion antiporter activity	1/24	18/17721	0.0241106755308882	0.117787260657906	0.0770021981032291	492798	1
MF	GO:0140323	solute:anion antiporter activity	1/24	18/17721	0.0241106755308882	0.117787260657906	0.0770021981032291	492798	1
MF	GO:0015101	organic cation transmembrane transporter activity	1/24	20/17721	0.0267549875965565	0.117787260657906	0.0770021981032291	393385	1
MF	GO:0090482	vitamin transmembrane transporter activity	1/24	21/17721	0.0280745672981368	0.117787260657906	0.0770021981032291	393385	1
MF	GO:0005244	voltage-gated ion channel activity	2/24	196/17721	0.0286356394603044	0.117787260657906	0.0770021981032291	322126/563904	2
MF	GO:0015035	protein disulfide oxidoreductase activity	1/24	22/17721	0.0293924322916312	0.117787260657906	0.0770021981032291	436833	1
MF	GO:0022832	voltage-gated channel activity	2/24	201/17721	0.029996244443475	0.117787260657906	0.0770021981032291	322126/563904	2
MF	GO:0008514	organic anion transmembrane transporter activity	2/24	205/17721	0.0311031949681022	0.117787260657906	0.0770021981032291	393385/492798	2
MF	GO:0005272	sodium channel activity	1/24	24/17721	0.0320230266774143	0.117787260657906	0.0770021981032291	563904	1
MF	GO:0004364	glutathione transferase activity	1/24	26/17721	0.0346467877747413	0.117787260657906	0.0770021981032291	436833	1
MF	GO:0022853	active ion transmembrane transporter activity	2/24	221/17721	0.0356911414509216	0.117787260657906	0.0770021981032291	556499/492798	2
MF	GO:0033293	monocarboxylic acid binding	1/24	27/17721	0.0359561111482027	0.117787260657906	0.0770021981032291	415166	1
MF	GO:1901682	sulfur compound transmembrane transporter activity	1/24	27/17721	0.0359561111482027	0.117787260657906	0.0770021981032291	393385	1
MF	GO:0004114	3'	5'-cyclic-nucleotide phosphodiesterase activity	1/24	28/17721	0.0372637325640747	0.118001819786236	0.0771424639045756	567051	1
MF	GO:0004112	cyclic-nucleotide phosphodiesterase activity	1/24	30/17721	0.0398738779855967	0.122194142213925	0.0798831511426216	567051	1
MF	GO:0015036	disulfide oxidoreductase activity	1/24	32/17721	0.0424772409392952	0.126022924387698	0.0823861777160575	436833	1
MF	GO:0046915	transition metal ion transmembrane transporter activity	1/24	33/17721	0.0437763842609898	0.126022924387698	0.0823861777160575	556499	1
MF	GO:0048365	Rac GTPase binding	1/24	35/17721	0.0463696051127377	0.129189670257846	0.0844564049331071	798252	1
MF	GO:0015662	ion transmembrane transporter activity	phosphorylative mechanism	1/24	37/17721	0.0489560855713943	0.129189670257846	0.0844564049331071	556499	1
MF	GO:0072341	modified amino acid binding	1/24	37/17721	0.0489560855713943	0.129189670257846	0.0844564049331071	394052	1
MF	GO:0005507	copper ion binding	1/24	42/17721	0.0553929073880935	0.142225032482943	0.0929781375788768	556499	1
MF	GO:0004601	peroxidase activity	1/24	45/17721	0.0592349380795469	0.147946655260277	0.0967185890344195	436833	1
MF	GO:0005245	voltage-gated calcium channel activity	1/24	49/17721	0.0643343558504157	0.147946655260277	0.0967185890344195	563904	1
MF	GO:0016409	palmitoyltransferase activity	1/24	49/17721	0.0643343558504157	0.147946655260277	0.0967185890344195	445168	1
MF	GO:0016684	oxidoreductase activity	acting on peroxide as acceptor	1/24	50/17721	0.0656050651905919	0.147946655260277	0.0967185890344195	436833	1
MF	GO:0030170	pyridoxal phosphate binding	1/24	52/17721	0.0681415241880569	0.147946655260277	0.0967185890344195	445168	1
MF	GO:0070279	vitamin B6 binding	1/24	52/17721	0.0681415241880569	0.147946655260277	0.0967185890344195	445168	1
MF	GO:0022804	active transmembrane transporter activity	2/24	325/17721	0.0710296845190277	0.147946655260277	0.0967185890344195	556499/492798	2
MF	GO:0005089	Rho guanyl-nucleotide exchange factor activity	1/24	56/17721	0.0731946610235056	0.147946655260277	0.0967185890344195	798252	1
MF	GO:0019829	ATPase-coupled cation transmembrane transporter activity	1/24	56/17721	0.0731946610235056	0.147946655260277	0.0967185890344195	556499	1
MF	GO:0042625	ATPase-coupled ion transmembrane transporter activity	1/24	56/17721	0.0731946610235056	0.147946655260277	0.0967185890344195	556499	1
MF	GO:0016765	transferase activity	transferring alkyl or aryl (other than methyl) groups	1/24	58/17721	0.0757113716719079	0.149845423100651	0.0979598887860212	436833	1
MF	GO:0005496	steroid binding	1/24	61/17721	0.0794741614218285	0.152662446858018	0.0998014888046878	415166	1
MF	GO:0022836	gated channel activity	2/24	349/17721	0.0803486562410622	0.152662446858018	0.0998014888046878	322126/563904	2
MF	GO:0015297	antiporter activity	1/24	66/17721	0.0857128767753227	0.158088962134843	0.103349016797294	492798	1
MF	GO:0016209	antioxidant activity	1/24	67/17721	0.0869557479708702	0.158088962134843	0.103349016797294	436833	1
MF	GO:0005253	anion channel activity	1/24	68/17721	0.0881969999278598	0.158088962134843	0.103349016797294	322126	1
MF	GO:1901505	carbohydrate derivative transmembrane transporter activity	1/24	71/17721	0.091911060535196	0.161695384274882	0.10570667780851	492798	1
MF	GO:0042578	phosphoric ester hydrolase activity	2/24	389/17721	0.0966777374447897	0.166988819222819	0.109167205918519	494099/567051	2
MF	GO:0004620	phospholipase activity	1/24	78/17721	0.100520904144581	0.1705265338167	0.111479950085155	569736	1
MF	GO:0005088	Ras guanyl-nucleotide exchange factor activity	1/24	85/17721	0.109052485837984	0.181754143063307	0.118819882999835	798252	1
MF	GO:0046873	metal ion transmembrane transporter activity	2/24	429/17721	0.113883388654982	0.186533136590056	0.121944100374663	563904/556499	2
MF	GO:0008081	phosphoric diester hydrolase activity	1/24	91/17721	0.11630349620579	0.186614941686067	0.121997579606404	567051	1
MF	GO:0005216	ion channel activity	2/24	438/17721	0.117862068433305	0.186614941686067	0.121997579606404	322126/563904	2
MF	GO:0016298	lipase activity	1/24	97/17721	0.12349793361078	0.192332847426624	0.125735601087765	569736	1
MF	GO:0042626	ATPase-coupled transmembrane transporter activity	1/24	102/17721	0.12945038744491	0.196538018732843	0.128484688146679	556499	1
MF	GO:0005262	calcium channel activity	1/24	103/17721	0.130636220392371	0.196538018732843	0.128484688146679	563904	1
MF	GO:0015399	primary active transmembrane transporter activity	1/24	106/17721	0.134184438456679	0.196538018732843	0.128484688146679	556499	1
MF	GO:0000287	magnesium ion binding	1/24	107/17721	0.135364090655205	0.196538018732843	0.128484688146679	494099	1
MF	GO:0004222	metalloendopeptidase activity	1/24	108/17721	0.136542202488081	0.196538018732843	0.128484688146679	100151009	1
MF	GO:0015267	channel activity	2/24	498/17721	0.145252229898141	0.202496230112697	0.13237980694348	322126/563904	2
MF	GO:0022803	passive transmembrane transporter activity	2/24	498/17721	0.145252229898141	0.202496230112697	0.13237980694348	322126/563904	2
MF	GO:0000149	SNARE binding	1/24	117/17721	0.147076209239748	0.202496230112697	0.13237980694348	563246	1
MF	GO:0017048	Rho GTPase binding	1/24	122/17721	0.152875103051141	0.207473354140834	0.135633550075448	798252	1
MF	GO:0015085	calcium ion transmembrane transporter activity	1/24	129/17721	0.160930113753405	0.215329025444697	0.140769113587115	563904	1
MF	GO:0015081	sodium ion transmembrane transporter activity	1/24	142/17721	0.175695090699431	0.231819911339527	0.151549858936644	563904	1
MF	GO:0008528	G protein-coupled peptide receptor activity	1/24	162/17721	0.197925299986929	0.253017130397794	0.165407320703267	100329657	1
MF	GO:0022843	voltage-gated cation channel activity	1/24	163/17721	0.199021592076474	0.253017130397794	0.165407320703267	563904	1
MF	GO:0042802	identical protein binding	1/24	170/17721	0.206655527044116	0.253017130397794	0.165407320703267	322126	1
MF	GO:0001653	peptide receptor activity	1/24	171/17721	0.207740380747663	0.253017130397794	0.165407320703267	100329657	1
MF	GO:0008237	metallopeptidase activity	1/24	171/17721	0.207740380747663	0.253017130397794	0.165407320703267	100151009	1
MF	GO:0033218	amide binding	1/24	171/17721	0.207740380747663	0.253017130397794	0.165407320703267	394052	1
MF	GO:0005085	guanyl-nucleotide exchange factor activity	1/24	205/17721	0.243791022601928	0.293166419584597	0.191654501445886	798252	1
MF	GO:0016747	transferase activity	transferring acyl groups other than amino-acyl groups	1/24	214/17721	0.253067437137726	0.300282281298062	0.196306422122833	445168	1
MF	GO:0015291	secondary active transmembrane transporter activity	1/24	217/17721	0.256135268130478	0.300282281298062	0.196306422122833	492798	1
MF	GO:0003729	mRNA binding	1/24	220/17721	0.259191021752012	0.300282281298062	0.196306422122833	572992	1
